# Deep learning prediction boosts phosphoproteomics-based discoveries through improved phosphopeptide identification

**DOI:** 10.1101/2023.01.11.523329

**Authors:** Xinpei Yi, Bo Wen, Shuyi Ji, Alex Saltzman, Eric J. Jaehnig, Jonathan T. Lei, Qiang Gao, Bing Zhang

**Affiliations:** Lester and Sue Smith Breast Center, Baylor College of Medicine, Houston, TX 77030, USA; Department of Molecular and Human Genetics, Baylor College of Medicine, Houston, TX 77030, USA; Department of Liver Surgery and Transplantation, Liver Cancer Institute, Zhongshan Hospital and Key Laboratory of Carcinogenesis and Cancer Invasion of the Ministry of China, Fudan University, 180 Fenglin Road, Shanghai 200032, China; Mass Spectrometry Proteomics Core, Advanced Technology Cores, Baylor College of Medicine, Houston, TX 77030, USA

## Abstract

Shotgun phosphoproteomics enables high-throughput analysis of phosphopeptides in biological samples, but low phosphopeptide identification rate in data analysis limits the potential of this technology. Here we present DeepRescore2, a computational workflow that leverages deep learning-based retention time and fragment ion intensity predictions to improve phosphopeptide identification and phosphosite localization. Using a state-of-the-art computational workflow as a benchmark, DeepRescore2 increases the number of correctly identified peptide-spectrum matches by 17% in a synthetic dataset and identifies 19%-46% more phosphopeptides in biological datasets. In a liver cancer dataset, 30% of the significantly altered phosphosites between tumor and normal tissues and 60% of the prognosis-associated phosphosites identified from DeepRescore2-processed data could not be identified based on the state-of-the-art workflow. Notably, DeepRescore2-processed data uniquely identifies EGFR hyperactivation as a new target in poor-prognosis liver cancer, which is validated experimentally. Integration of deep learning prediction in DeepRescore2 improves phosphopeptide identification and facilitates biological discoveries.
