## Supplemental Table 2 for "Deep learning prediction boosts phosphoproteomics-based discoveries through improved phosphopeptide identification"

### Sheet: Table S2
Table S2. Features used in Percolator in the DeepRescore workflow.
Feature groups		Feature name	Feature description	short_name
Features based on DL models		RT Ratio	RT ratio between observed RT and predicted RT	DL_RT
		Spectrum similarity	The spectral similarity characterized by entropy distance between predicted MS/MS spectrum and experimental MS/MS spectrum of a peptide	DL_SS
SE independent features		Mass_Error	Difference between theoretical and experimental mass	SEI_1
		Charge	Peptide charge	SEI_2
		Abs_Mass_Error	Absolute value of the difference between theoretical and experimental mass	SEI_3
		Ln_Total_Intensity	Total intensity, natural logarithm transformed	SEI_4
		Match_Ions_Intensity	Total intensity of matched ions, natural logarithm transformed	SEI_5
		Max_Match_Ion_Intensity	Max intensity of matched fragment ions	SEI_6
		Rel_Match_Ions_Intensity	The total intensity of all matched ions divided by the total intensity of the spectrum	SEI_7
SE specific features	Comet	xcorr	Cross-correlation of the experimental and theoretical spectra	SES_1
		deltacn	The normalized difference of XCorr values between the best sequence and the next best sequence	SES_2
		spscore	The spscore of Comet	SES_3
		sprank	The sprank score of Comet	SES_4
		Ln_expect	Comet Evalue, natural logarithm transformed	SES_5
	MaxQuant	Score	Andromeda score	SES_6
		Ln-PEP	Posterior Error Probability of the identification, natural logarithm transformed	SES_7
		Delta_Score	Score difference to the second best identified peptide	SES_8
	MS-GF+	MS-GF:RawScore	Raw match score of MS-GF+	SES_9
		MS-GF:DeNovoScore	Maximum possible raw match score to this spectrum	SES_10
		MS-GF:SpecEValue	Negative MS-GF+ Spectral E Value, logged	SES_11
		Ln-MS-GF:EValue	Negative MS-GF+ E value, logged	SES_12
	X!Tandem	Ln-X!Tandem:expect	X!Tandem Evalue, natural logarithm transformed	SES_13
		X!Tandem:hyperscore	X!Tandem hyperscore	SES_14
SE: search engine DL: deep learning
