## Supplemental Table 5 for "Deep learning prediction boosts phosphoproteomics-based discoveries through improved phosphopeptide identification"

### Sheet: Table S5
Table S5. Prognosis analysis results based on kinase activity inferred from PhosphoRS- and DeepRescore2-derived datasets, respectively.
Kinases	p_Phospho_PhosphoRS_Surv	HR_Phospho_PhosphoRS_Surv	p_Phospho_DeepRescore2_Surv	HR_Phospho_DeepRescore2_Surv
ABL1	0.0491697	0.565582	0.157415	0.67562
AKT-family	0.278654	0.747808	0.0607978	0.601607
AKT1	0.381833	0.790659	0.91267	0.971069
AKT2	0.332731	1.29674	0.704102	1.10691
AMPK-family	0.0333813	1.77632	0.000336175	2.68876
ATM	0.591825	1.15436	0.331786	1.2981
ATR	0.0096794	2.02868	0.060324	1.65942
AURKA	0.04883	1.70436	0.212513	1.39792
AURKB	0.0472319	1.70935	0.191628	1.41873
BRAF	0.926852	1.03418	0.573343	0.857618
CAMK1	NA	NA	0.782475	0.882181
CAMK2-family	0.886352	0.962433	0.198232	0.706006
CAMK2A	0.816491	1.06434	0.571077	0.859074
CAMK2B	0.97809	0.992611	0.0943912	1.57049
CAMK2G	NA	NA	0.623661	1.34467
CAMK4	NA	NA	0.685797	0.77017
CDC7	0.000538898	2.60083	0.00159002	2.38296
CDK-family	0.0375118	1.75578	0.119267	1.52311
CDK1	0.0163414	1.92078	0.0211596	1.87314
CDK2	0.00510094	2.14585	0.0157393	1.92707
CDK4	0.807268	1.07158	0.970743	1.00988
CDK5	0.619301	0.87537	0.065009	1.64337
CDK6	0.0120884	2.09976	0.0015688	2.42353
CDK7	0.11962	1.51968	0.00272935	2.27419
CDK9	0.353224	1.29436	0.0999584	1.55535
CHEK1	0.16186	1.45617	0.995671	1.00145
CHEK2	0.171991	1.52846	0.477923	1.21353
CHUK	0.170186	1.53462	0.557594	1.18294
CK1-family	0.235354	1.37669	0.26817	1.3478
CK2-family	0.0621745	1.65905	0.0698874	1.63519
CLK2	0.0568409	0.242005	0.0568409	0.242005
CSNK1A1	0.045087	1.71968	0.414283	1.24501
CSNK1D	0.576355	1.16174	0.698272	0.901521
CSNK2A1	0.337319	1.29421	0.198115	1.41398
DAPK1	0.168624	0.603869	0.474697	1.22469
DYRK1A	0.773154	1.09088	0.890264	0.963526
DYRK2	0.382603	0.791063	0.111195	0.650526
EGFR	0.765487	0.856939	0.0303965	3.35269
ERK-subfamily	0.137325	0.371728	0.596299	0.814686
FYN	0.30684	0.668172	0.28407	0.718399
GSK-family	0.604487	0.870189	0.048676	0.588043
GSK3A	0.720235	1.1008	0.410794	1.24793
GSK3B	0.95135	1.01653	0.866425	1.0461
HIPK2	0.269237	1.3447	0.0432964	1.72742
IKBKB	0.651719	0.884061	0.26796	0.74196
IKBKE	NA	NA	0.996298	0.998144
IKK-family	0.706068	1.10629	0.662631	0.889592
INSR	NA	NA	0.271434	0.405327
LATS1	NA	NA	0.384325	0.708499
LATS2	NA	NA	0.0736311	0.322352
MAP2K-family	0.188189	0.693264	0.309514	0.757296
MAP3K7	0.123519	1.87194	0.794994	1.10371
MAP3K8	0.290052	1.51825	0.693337	1.14541
MAPK-family	0.16325	1.45721	0.0149917	1.93695
MAPK1	0.321598	1.30421	0.375482	1.2684
MAPK11	0.892541	0.964483	0.737334	0.914129
MAPK12	0.770866	1.08128	0.125414	0.661861
MAPK13	0.33803	1.29341	0.603424	1.14951
MAPK14	0.824299	1.06145	0.769288	1.08197
MAPK3	0.444551	1.22766	0.184894	1.42949
MAPK7	0.730846	1.21072	0.703475	1.22556
MAPK8	0.0223601	1.86278	0.265494	1.34764
MAPK9	0.205494	1.40564	0.360081	1.27834
MAPKAPK2	0.982151	1.006	0.848132	1.05252
MAPKAPK3	0.283505	0.591998	0.305957	0.737977
MAPKAPK5	0.103096	0.582087	0.985634	0.994966
MARK1	NA	NA	0.321138	0.542038
MARK2	0.0369554	1.75427	0.919736	1.02732
MTOR	0.942434	0.980831	0.96896	0.98962
NUAK1	NA	NA	0.386003	1.36199
P38-subfamily	0.857342	1.1204	0.0806872	2.52082
P70-subfamily	0.840351	0.893892	0.152783	0.679497
PAK-subfamily	0.347401	1.28679	0.797356	0.933555
PAK1	0.529359	1.18414	0.795972	1.07165
PAK2	0.659088	0.888428	0.422236	0.806162
PDPK1	0.32491	0.767998	0.0542106	0.595264
PIM1	0.660917	1.148	0.426225	0.807108
PKA-family	0.459554	0.820286	0.78916	0.930932
PKC-family	0.588982	0.865253	0.454918	0.818108
PKG-family	0.432764	0.641592	0.921361	0.955648
PLK1	0.0451872	1.72108	0.0705848	1.62969
PLK3	0.0137397	1.98897	0.0280606	1.83941
PRKAA1	0.39231	1.25777	0.344125	1.28833
PRKAA2	0.366026	1.28362	0.165016	1.48713
PRKACA	0.186428	0.701005	0.0503076	0.588594
PRKCA	0.107961	0.644917	0.262124	0.739094
PRKCB	0.837534	0.946612	0.229421	1.38049
PRKCD	0.201221	0.709204	0.189335	0.701256
PRKCE	0.430268	0.809202	0.134656	0.667608
PRKCG	NA	NA	0.917268	1.07624
PRKCI	0.269813	1.34352	0.238229	1.37145
PRKCQ	0.0297503	0.502975	0.0117963	0.501485
PRKCZ	0.785619	1.07629	0.723275	0.909231
PRKD1	0.0269914	1.82339	0.91589	1.0287
PRKD2	0.0577431	1.81177	0.389031	0.79109
PRKDC	0.260958	1.35343	0.308858	1.31456
PRKG1	0.233049	0.725505	0.14313	0.673407
PRKG2	0.928811	0.975598	0.955268	0.984609
RET	0.241187	0.659666	0.0764152	0.531028
ROCK1	0.924962	1.026	0.410842	1.24702
ROCK2	0.177703	1.74848	0.905111	1.03244
RPS6KA1	0.110054	0.646891	0.403167	0.797969
RPS6KA3	0.0154157	0.51491	0.195486	0.704472
RPS6KA5	0.019003	0.313831	0.113803	0.54077
RPS6KB1	0.193941	0.703167	0.784068	0.928912
RPS6KB2	NA	NA	0.671452	0.840563
RSK-subfamily	0.0543173	0.591378	0.133378	0.665024
SGK-family	0.0114035	0.500294	0.287387	0.750421
SGK1	0.0654494	0.606378	0.271594	0.743261
SIK2	0.968692	0.981658	0.858988	1.05658
SRC	0.116187	0.654385	0.388425	0.792273
SRPK1	NA	NA	0.929585	0.930337
TBK1	0.717555	0.858584	0.992054	0.997085
TTBK1	0.659453	1.16882	0.285197	0.75079
TTK	NA	NA	0.271005	1.96831
UHMK1	0.590522	1.27303	0.441112	1.38917
ULK1	0.967723	0.985318	0.452405	0.81613
